# An adaptive teosinte *mexicana* introgression modulates phosphatidylcholine levels and is associated with maize flowering time

**DOI:** 10.1101/2021.01.25.426574

**Authors:** Allison C Barnes, Fausto Rodríguez-Zapata, Karla A Blöcher-Juárez, Daniel J Gates, Garrett M Janzen, Andi Kur, Li Wang, Sarah E Jensen, Juan M Estévez-Palmas, Taylor M Crow, Heli S Kavi, Hannah D Pil, Ruthie L Stokes, Kevan T Knizner, Maria R Aguilar-Rangel, Edgar Demesa-Arévalo, Tara Skopelitis, Sergio Pérez-Limón, Whitney L Stutts, Peter Thompson, Yu-Chun Chiu, David Jackson, David C Muddiman, Oliver Fiehn, Daniel Runcie, Edward S Buckler, Jeffrey Ross-Ibarra, Matthew B Hufford, Ruairidh JH Sawers, Rubén Rellán-Álvarez

## Abstract

Native Americans domesticated maize (*Zea mays* ssp. *mays*) from lowland teosinte *parviglumis* (*Zea mays* ssp.*parviglumis*) in the warm Mexican southwest and brought it to the highlands of México and South America where it was exposed to lower temperatures that imposed strong selection on flowering time. Phospholipids are important metabolites in plant responses to low-temperature and phosphorus availability, and have been suggested to influence flowering time. Here, we combined linkage mapping with genome scans to identify *High PhosphatidylCholine 1* (*HPC1*), a gene that encodes a phospholipase A1 enzyme, as a major driver of phospholipid variation in highland maize. Common garden experiments demonstrated strong genotype-by-environment interactions associated with variation at *HPC1*, with the highland *HPC1* allele leading to higher fitness in highlands, possibly by hastening flowering. The highland maize *HPC1* variant resulted in impaired function of the encoded protein due to a polymorphism in a highly conserved sequence. A meta-analysis across HPC1 orthologs indicated a strong association between the identity of the amino acid at this position and optimal growth in prokaryotes. Mutagenesis of *HPC1* via genome editing validated its role in regulating phospholipid metabolism. Finally, we showed that the highland *HPC1* allele entered cultivated maize by introgression from the wild highland teosinte *Zea mays* ssp. *mexicana* and has been maintained in maize breeding lines from the Northern US, Canada and Europe. Thus, *HPC1* introgressed from teosinte *mexicana* underlies a large metabolic QTL that modulates phosphatidylcholine levels and has an adaptive effect at least in part via induction of early flowering time.
