## Supplementary File 1 for "An adaptive teosinte *mexicana* introgression modulates phosphatidylcholine levels and is associated with maize flowering time"

ID	Pair	continent	Long	Lat	Elevation	Race	Elevation_class	ele_cont
CIMMYTMA-000449	20	meso	-100.726374	28.26979	356	TUXPEN	Low	mesoLow
CIMMYTMA-000645	11	meso	-104.563018	29.566727	798	CELAYA	Low	mesoLow
CIMMYTMA-000686	7	meso	-95.436809	18.589859	30	TUXPEN	Low	mesoLow
CIMMYTMA-000743	21	meso	-92.9	15.421	35	TEPECI	Low	mesoLow
CIMMYTMA-000861	29	meso	-107.460246	24.824405	46	CHAPAL	Low	mesoLow
CIMMYTMA-001398	3	meso	-99.1	19.699	2247	CHALQU	zHigh	mesozHigh
CIMMYTMA-001535	13	meso	-99.8	20.7	2039	CONNOR	zHigh	mesozHigh
CIMMYTMA-001968	27	meso	-98.68333333	18.88333333	2261	PEPITI	zHigh	mesozHigh
CIMMYTMA-002335	3	meso	-97.382222	20.43027778	109	TUXPEN	Low	mesoLow
CIMMYTMA-002345	26	meso	-96.708	19.855	372	TUXPEN	Low	mesoLow
CIMMYTMA-003229	25	meso	-96.87	20.32	5	TUXPEN	Low	mesoLow
CIMMYTMA-005339	27	meso	-102.8	19.06	324	VANDEN	Low	mesoLow
CIMMYTMA-005460	1	meso	-100.65	18.35	245	TUXPEN	Low	mesoLow
CIMMYTMA-005606	15	meso	-102.2666667	19.65	2287	CACAHU	zHigh	mesozHigh
CIMMYTMA-005613	25	meso	-101.582675	19.499015	2280	MUSHIT	zHigh	mesozHigh
CIMMYTMA-006081	14	meso	-97.867153	17.190837	2338	CONICO	zHigh	mesozHigh
CIMMYTMA-007026	13	meso	-105.1666667	21.2	8	TUXPEN	Low	mesoLow
CIMMYTMA-007076	18	meso	-104.8833333	21.71666667	177	BOFO	Low	mesoLow
CIMMYTMA-007294	28	meso	-109.395459	28.975149	454	TABPER	Low	mesoLow
CIMMYTMA-007344	16	meso	-110.367266	29.43544	390	ONAVEN	Low	mesoLow
CIMMYTMA-007584	8	meso	-98.43333333	19.28333333	2261	CONICO	zHigh	mesozHigh
CIMMYTMA-007876	31	south	-79.274	-1.786	98		Low	southLow
CIMMYTMA-007937	28	meso	-108.25	29.65	2141	GORDO	zHigh	mesozHigh
CIMMYTMA-008025	17	south	-65.35	-23.2	2973		zHigh	southzHigh
CIMMYTMA-008102	4	meso	-97.24	19.71	2220	PALOME	zHigh	mesozHigh
CIMMYTMA-008360	5	south	-76.189678	-10.135505	2301		zHigh	southzHigh
CIMMYTMA-008361	13	south	-74.25	-12.93333333	2655		zHigh	southzHigh
CIMMYTMA-008367	13	south	-76.950627	-12.130747	305		Low	southLow
CIMMYTMA-008962	5	south	-78.417459	-9.241315	49	PERLA	Low	southLow
CIMMYTMA-008993	24	south	-78.732381	-8.597077	14	COLORA	Low	southLow
CIMMYTMA-009022	2	south	-73.094775	-12.623998	751	PIRICI	Low	southLow
CIMMYTMA-009025	21	south	-70.25	-12	234	ENANO	Low	southLow
CIMMYTMA-010234	1	meso	-97.46	19.029	2500	CACAHU	zHigh	mesozHigh
CIMMYTMA-010248	3	south	-79.747472	-2.761385	2		Low	southLow
CIMMYTMA-011854	16	south	-57.827936	-18.965107	120	POJOSO	Low	southLow
CIMMYTMA-011857	15	south	-59.590785	-18.345503	613		Low	southLow
CIMMYTMA-012085	6	south	-77.240432	-9.385108	3524		zHigh	southzHigh
CIMMYTMA-012231	7	south	-72.89971	-13.650254	2154	CHUNCH	zHigh	southzHigh
CIMMYTMA-012290	18	south	-73.720696	-13.52122	2813		zHigh	southzHigh
CIMMYTMA-012291	2	south	-74.86529	-12.634544	3263		zHigh	southzHigh
CIMMYTMA-012342	8	south	-78.041914	-7.804269	3217	SHAJAT	zHigh	southzHigh
CIMMYTMA-012440	28	south	-79.710107	-4.635925	2641		zHigh	southzHigh
CIMMYTMA-012541	24	south	-77.723683	-9.176536	2453		zHigh	southzHigh
CIMMYTMA-013311	3	south	-79.237167	-3.620286	2497	MEZCLA	zHigh	southzHigh
CIMMYTMA-013374	29	meso	-104.120767	24.470342	2030	CONNOR	zHigh	mesozHigh
CIMMYTMA-013920	17	meso	-97.21666667	17.45	2083		zHigh	mesozHigh
CIMMYTMA-014017	5	meso	-101.1166667	23.13333333	2043		zHigh	mesozHigh
CIMMYTMA-014283	19	south	-63.66666667	-21.91666667	640	CUBAAM	Low	southLow
CIMMYTMA-014287	17	south	-64.40514	-22.537684	559	CUBAAM	Low	southLow
CIMMYTMA-014311	30	south	-64.127	-21.55	1177	APERLA	zHigh	southzHigh
CIMMYTMA-014359	19	south	-65.23333333	-21.36666667	2900	AYZUMA	zHigh	southzHigh
CIMMYTMA-014383	25	south	-63.292271	-20.680467	755	CUBAAM	Low	southLow
CIMMYTMA-014453	30	south	-69.866	-19.01	699	HARTAR	Low	southLow
CIMMYTMA-014578	14	south	-76.471549	-8.444628	580		Low	southLow
CIMMYTMA-014996	30	south	-64.76666667	-20.78333333	3100	MOROCH	zHigh	southzHigh
CIMMYTMA-014998	11	south	-60.657169	-16.777628	300	CUBAAM	Low	southLow
CIMMYTMA-015009	16	south	-65.08333333	-18.18333333	2520	AYZUMA	zHigh	southzHigh
CIMMYTMA-015032	1	south	-65.83333333	-17.55	2725		zHigh	southzHigh
CIMMYTMA-015086	18	south	-67.36666667	-14.31666667	189		Low	southLow
CIMMYTMA-016261	6	meso	-101.262247	17.560971	52		Low	mesoLow
CIMMYTMA-016642	19	meso	-101.5833333	21.88333333	2213	CELAYA	zHigh	mesozHigh
CIMMYTMA-016818	27	south	-75.219	-14.66	236		Low	southLow
CIMMYTMA-016832	9	south	-76.46666667	-12.73333333	260		Low	southLow
CIMMYTMA-017281	7	south	-65.195133	-14.389555	149		Low	southLow
CIMMYTMA-017379	26	south	-80.44021	-1.066298	36		Low	southLow
CIMMYTMA-017793	17	meso	-89.13333333	17.08333333	97		Low	mesoLow
CIMMYTMA-018202	14	south	-77.77292	-8.563063	3412		zHigh	southzHigh
CIMMYTMA-018242	9	south	-72.2085	-13.420293	3326	PISCCO	zHigh	southzHigh
CIMMYTMA-018244	22	south	-76.557515	-9.408282	3135		zHigh	southzHigh
CIMMYTMA-018374	26	meso	-99.52	19.97	2418		zHigh	mesozHigh
CIMMYTMA-018635	11	south	-71.47741	-16.471349	2495		zHigh	southzHigh
CIMMYTMA-018676	4	south	-68.15	-16.5	3929		zHigh	southzHigh
CIMMYTMA-019483	12	meso	-103.478062	22.902593	2019	CONNOR	zHigh	mesozHigh
CIMMYTMA-019738	23	south	-74.92	5.32	840		Low	southLow
CIMMYTMA-020752	9	meso	-98.870068	21.062344	436	CONICO	Low	mesoLow
CIMMYTMA-021008	11	meso	-107.755055	29.354404	2145	HEMBRA	zHigh	mesozHigh
CIMMYTMA-021113	16	meso	-106.6333333	28.53333333	2141	CELAYA	zHigh	mesozHigh
CIMMYTMA-021154	20	meso	-107.5	28.55	2046	CONNOR	zHigh	mesozHigh
CIMMYTMA-021313	18	meso	-102.1666667	21.01666667	2055	CELAYA	zHigh	mesozHigh
CIMMYTMA-021332	23	meso	-102.6666667	20.81666667	2017	CELAYA	zHigh	mesozHigh
CIMMYTMA-021797	26	south	-78.457937	-0.148041	2890	MISHCA	zHigh	southzHigh
CIMMYTMA-022843	23	south	-73.101212	5.399671	2150	SABANE	zHigh	southzHigh
CIMMYTMA-023180	8	meso	-103.731987	19.33205	720		Low	mesoLow
CIMMYTMA-023628	12	meso	-100	21.93333333	994	CONICO	Low	mesoLow
CIMMYTMA-023971	19	meso	-104.469957	22.274119	648	BOFO	Low	mesoLow
CIMMYTMA-024483	29	south	-65.76493	-23.534009	3488	PISING	zHigh	southzHigh
CIMMYTMA-024848	25	south	-66.216	-20.816	3937	KELLU	zHigh	southzHigh
CIMMYTMA-024894	20	south	-78.65	-6.55	2391		zHigh	southzHigh
CIMMYTMA-024925	21	south	-75.321984	-11.904015	3315	SNJERO	zHigh	southzHigh
CIMMYTMA-025027	10	meso	-95.001338	16.478858	28	ZAPCHI	Low	mesoLow
CIMMYTMA-025041	14	meso	-93.71666667	16.7	547	OLOTIL	Low	mesoLow
CIMMYTMA-025151	24	meso	-100.139433	20.175815	2674		zHigh	mesozHigh
CIMMYTMA-025289	24	meso	-104.4	20.8	800		Low	mesoLow
CIMMYTMA-025845	23	meso	-98.38333333	21.51666667	42	TUXPEN	Low	mesoLow
CIMMYTMA-026029	20	south	-75.298185	-7.221746	137		Low	southLow
CIMMYTMA-026034	22	south	-74.9	-10.33333333	252		Low	southLow
CIMMYTMA-026035	28	south	-80.711375	-4.872712	49		Low	southLow
CIMMYTMA-026062	8	south	-76.692725	-7.174336	269		Low	southLow
CIMMYTMA-026714	29	south	-61.48	-23.78	175	PERLIT	Low	southLow
CIMMYTMA-027102	9	meso	-102.13202	21.921424	2042	CONNOR	zHigh	mesozHigh
CIMMYTMA-027432	10	meso	-92.63	16.75	2131		zHigh	mesozHigh
CIMMYTMA-028912	4	south	-60.66666667	-17.41666667	324	CUBAAM	Low	southLow
