## Supplementary File 3 for "An adaptive teosinte *mexicana* introgression modulates phosphatidylcholine levels and is associated with maize flowering time"

seqnames	start	end	width	strand	chr	trait	lod	thresh	thresh_adj	peak_marker	peak_marker_lod	component	bar	nbar
3	7969639	10674682	2705044	*	3	PC_38_5.LPC_18_2	31.391520398819	4.52959486397895	7.81449847788083	S3_8542287	31.362746322106	3	28	26
3	7969639	10674682	2705044	*	3	PC_36_1.LPC_18_1	28.029952276006	4.48687894332264	9.08720466042733	S3_8542287	28.0268820053813	3	29	27
3	7969639	10674682	2705044	*	3	PC_38_2.LPC_18_2	27.8266802071181	4.45599408306609	8.74323028345822	S3_8542287	27.7122596044434	3	30	28
3	7969639	10674682	2705044	*	3	PC_32_2.LPC_18_2	27.2834567901768	4.45255406970882	8.80933830197855	S3_8542287	27.2813889801566	3	31	29
3	7969639	10674682	2705044	*	3	PC_36_3.LPC_18_2	26.4198087000897	4.56184163922222	9.17497389656866	S3_8542287	25.9194331946266	3	32	30
3	7969639	10674682	2705044	*	3	PC_38_2.LPC_18_3	25.6651156796255	4.53924354108307	8.72262959652853	S3_8542287	25.2570386441404	3	33	31
3	7969639	10674682	2705044	*	3	PC_32_1.LPC_18_2	25.3639581532549	4.61991004614667	8.34501625739613	S3_8542287	25.3363277399074	3	34	32
3	7969639	10674682	2705044	*	3	PCs.LPCs	24.4806502767629	4.64627263420333	7.40467370920946	S3_8542287	24.4806555913001	3	35	33
3	7969639	10674682	2705044	*	3	PC_32_1.LPC_18_3	24.3849917823108	4.5426785823346	7.40232298673581	S3_8542287	24.3818663528414	3	36	34
3	7969639	10674682	2705044	*	3	PC_38_5.LPC_18_3	24.2344328640844	4.54736467910095	7.1300765736569	S3_8542287	24.2027856160279	3	37	35
3	7969639	10674682	2705044	*	3	PC_34_4.LPC_18_2	23.8734590759459	4.47988183206449	8.39085019579803	S3_8542287	23.3738438729063	3	38	36
3	7969639	10674682	2705044	*	3	PC_34_1.LPC_18_2	23.6697656956036	4.51797798361206	10.2883129775471	S3_8542287	22.8017964242523	3	39	37
3	7969639	10674682	2705044	*	3	PC_34_1.LPC_18_1	23.6475739568171	4.45242863770249	10.1567912750754	S3_8542287	23.4800534967126	3	40	38
3	7969639	10674682	2705044	*	3	PC_32_1.LPC_18_1	23.5828346173592	4.54638212683116	8.66401746082487	S3_8542287	23.5578678590649	3	41	39
3	7969639	10095038	2125400	*	3	PC_35_3.LPC_18_2	23.5464941768418	4.39324047703524	8.89160109959819	S3_8542287	22.3879803654325	3	27	25
3	7969639	10674682	2705044	*	3	PC_38_5.LPC_18_1	23.3838499520824	4.4203853641038	8.39891367028876	S3_8542287	23.3641103449669	3	42	40
3	7969639	10674682	2705044	*	3	PC_36_3.LPC_18_1	23.3580009591745	4.49556102051028	8.02347735465338	S3_8542287	23.3574033307023	3	43	41
3	7969639	10674682	2705044	*	3	PC_36_4.LPC_18_2	23.3278797330154	4.6860191742472	9.16673104331961	S3_8542287	23.3121516257753	3	44	42
3	7969639	10674682	2705044	*	3	PC_32_2.LPC_18_3	23.2853260868061	4.57774273789243	8.2519153541528	S3_8542287	23.2573825246061	3	45	43
3	7969639	10674682	2705044	*	3	PC_35_2.LPC_18_2	23.0652875225978	4.61075439045541	8.82986091922677	S3_8542287	22.5007334435469	3	46	44
3	7969639	10674682	2705044	*	3	PC_36_4.LPC_18_1	22.5529766423511	4.50153657493199	8.5602964503295	S3_8542287	22.5183179033601	3	47	45
3	7969639	10674682	2705044	*	3	PC_34_2.LPC_18_2	22.3403721519985	4.69610334707481	7.84024337258295	S3_8542287	22.3178586063951	3	48	46
3	7969639	10674682	2705044	*	3	PC_36_3.LPC_18_3	22.2643708228451	4.63911492584723	8.49640300152159	S3_8542287	21.8094051789326	3	49	47
3	7969639	10674682	2705044	*	3	PC_36_2.LPC_18_2	22.1190992294729	4.56236844907164	9.43468597122725	S3_8542287	21.9468605360469	3	50	48
3	7969639	10674682	2705044	*	3	PC_34_4.LPC_18_3	21.5577385644255	4.56479477953123	8.07403147818307	S3_8542287	21.2448509378632	3	51	49
3	7969639	11221357	3251719	*	3	PC_34_4.LPC_18_1	21.3963698173186	4.47496990691968	7.79974655209249	S3_8542287	21.3910964683645	3	64	62
3	7969639	10674682	2705044	*	3	PC_36_4.LPC_18_3	21.1650355651665	4.69470936171427	7.7985186404112	S3_8542287	21.1581141151721	3	52	50
3	7969639	10674682	2705044	*	3	PC_36_5.LPC_18_2	21.0875373293873	4.57681084987987	6.87776455408563	S3_8542287	20.9993839062946	3	53	51
3	7969639	10674682	2705044	*	3	PC_34_3.LPC_18_1	21.0407124414071	4.43567304111442	7.66286508506121	S3_8542287	21.038612514215	3	54	52
3	7969639	10674682	2705044	*	3	PC_36_1.LPC_18_2	20.9466081180795	4.72810795813446	7.69338600901236	S3_8542287	20.8144860348521	3	55	53
3	7969639	10674682	2705044	*	3	PC_34_2.LPC_18_1	20.7616741770551	4.52248585848667	7.45989238538314	S3_8542287	20.7254103105454	3	56	54
3	7969639	11221357	3251719	*	3	PC_32_2.LPC_18_1	20.6384902912969	4.6393914319126	8.07747395758905	S3_8542287	20.6213024644264	3	65	63
3	7969639	11221357	3251719	*	3	PC_36_2.LPC_18_1	20.44502306327	4.58174184002876	8.30976156641267	S3_8542287	20.4341294511022	3	66	64
3	7969639	11221357	3251719	*	3	PC_35_3.LPC_18_1	20.1422572099287	4.43261584161806	7.74925370969	S3_8542287	19.9513438282031	3	67	65
3	7969639	11221357	3251719	*	3	PC_35_2.LPC_18_1	19.9618793511385	4.53146129138288	8.60949149963405	S3_8542287	19.8226201180344	3	68	66
3	7969639	11221357	3251719	*	3	PC_38_2.LPC_18_1	19.9532086201632	4.58210481208862	8.2247620864287	S3_8542287	19.9475477783679	3	69	67
3	7969639	10674682	2705044	*	3	PC_34_2.LPC_18_3	19.7471229461845	4.66129499965004	6.91878816938649	S3_8542287	19.7362636801002	3	57	55
3	7969639	10674682	2705044	*	3	PC_34_1.LPC_18_3	19.6708888513652	4.57528532883178	9.0734629169196	S3_8542287	18.8836274885548	3	58	56
3	7969639	11221357	3251719	*	3	PC_34_3.LPC_18_2	19.6219332510879	4.59820056664393	7.14632195983225	S3_8542287	19.4434315626099	3	70	68
3	7969639	10674682	2705044	*	3	PC_35_3.LPC_18_3	19.3610001607434	4.42308960933118	7.91184383182545	S3_8542287	18.4621332451579	3	59	57
3	7969639	11221357	3251719	*	3	PC_36_5.LPC_18_1	19.1587135005556	4.50495813041576	7.69647879883121	S3_8542287	19.1531640662826	3	71	69
3	7969639	10674682	2705044	*	3	TGs.LPCs	18.78583179585	4.39153042507736	8.30229316989539	S3_8542287	17.8223749981004	3	60	58
3	7969639	8542287	572649	*	3	PC_38_3.LPC_18_2	18.5812694857875	4.44829688517193	9.30234345526745	S3_8542287	16.879852449843	3	25	23
3	7969639	11221357	3251719	*	3	PC_36_5.LPC_18_3	18.4887717477661	4.56511729269243	6.58420782710596	S3_8542287	18.4878719584266	3	72	70
3	7969639	11221357	3251719	*	3	PC_36_2.LPC_18_3	18.3757981964416	4.6015099827935	8.60871500354423	S3_8542287	18.1260566206806	3	73	71
3	7969639	10674682	2705044	*	3	PC_35_2.LPC_18_3	18.2801528108381	4.62129829010902	8.4803720743193	S3_8542287	17.6104745249835	3	61	59
3	7969639	11221357	3251719	*	3	PC_34_3.LPC_18_3	18.0282510065654	4.52603226981694	7.03025845062515	S3_8542287	18.0221380352627	3	74	72
3	7969639	11221357	3251719	*	3	PC_33_2.LPC_18_2	17.7447975313727	4.55174094946394	8.63752656912232	S3_8542287	17.7436100108624	3	75	73
3	7969639	11221357	3251719	*	3	PC_32_0.LPC_18_2	17.5528583694802	4.55384969841708	7.77219560172537	S3_8542287	17.2345080857632	3	76	74
3	7969639	11221357	3251719	*	3	PC_32_0.LPC_18_1	17.4540269729296	4.53256379106706	7.62716175925925	S3_8542287	16.9269954150009	3	77	75
3	7969639	11221357	3251719	*	3	PC_36_1.LPC_18_3	17.1466186420464	4.64153465019458	6.89402940914831	S3_8542287	16.8531051231551	3	78	76
3	7969639	10674682	2705044	*	3	PC_38_3.LPC_18_1	17.0767258699594	4.58037145886193	8.06980307955394	S3_8542287	16.2505708108399	3	62	60
3	7969639	11221357	3251719	*	3	PC_33_2.LPC_18_1	17.0333248966791	4.6683725073285	8.47576796919759	S3_8542287	17.033548751974	3	79	77
3	7969639	8542287	572649	*	3	PC_38_3.LPC_18_3	15.9375883708141	4.58518377038756	8.66523322171988	S3_8542287	14.2310672902753	3	26	24
3	7969639	11221357	3251719	*	3	PC_33_2.LPC_18_3	15.5358772019604	4.54588005470583	8.79669593545913	S3_8542287	15.5317890726906	3	80	78
3	7969639	11221357	3251719	*	3	PC_32_0.LPC_18_3	14.3982436691749	4.59634383269043	8.05550435063184	S3_8542287	13.9323473062263	3	81	79
3	7969639	11221357	3251719	*	3	PC_16_0_9_0_CHO.LPC_18_1	11.2395224930336	4.4090941588829	9.55850616911494	S3_8542287	10.8723850901675	3	82	80
3	5587818	5986770	398953	*	3	TGs.LPCs	10.3837947609789	4.39153042507736	8.30229316989539	S3_5948279	10.3848376401482	3	5	3
3	5587818	5986770	398953	*	3	PC_38_3.LPC_18_2	9.87683131279488	4.44829688517193	9.30234345526745	S3_5948279	9.87753355281673	3	6	4
3	7969639	11221357	3251719	*	3	LPCs	9.59854804927762	3.47284338595709	4.96223654853634	S3_8542287	9.22074707624364	3	83	81
3	5587818	5986770	398953	*	3	PC_35_2.LPC_18_2	9.5960590314632	4.61075439045541	8.82986091922677	S3_5948279	9.59669749996865	3	7	5
3	5587818	5986770	398953	*	3	PC_35_2.LPC_18_3	9.58893839428757	4.62129829010902	8.4803720743193	S3_5948279	9.58953271574958	3	8	6
3	5587818	5986770	398953	*	3	PC_34_1.LPC_18_3	9.38249028187039	4.57528532883178	9.0734629169196	S3_5948279	9.38312488856822	3	9	7
3	7969639	11221357	3251719	*	3	LPC_18_2	9.354151174759	3.48463206968826	5.05622735197221	S3_8542287	9.03229872683664	3	84	82
3	5587818	5986770	398953	*	3	PC_38_3.LPC_18_3	9.32267617518888	4.58518377038756	8.66523322171988	S3_5948279	9.32331433899856	3	10	8
3	5587818	5986770	398953	*	3	PC_38_2.LPC_18_3	9.16527298385497	4.53924354108307	8.72262959652853	S3_5948279	9.1657498414374	3	11	9
3	7969639	11221357	3251719	*	3	PC_16_0_9_0_CHO.LPC_18_2	9.03591626735892	4.43672465212293	7.72019908605433	S3_8542287	8.64411411260055	3	85	83
3	5587818	5986770	398953	*	3	PC_35_3.LPC_18_3	8.97830442036552	4.42308960933118	7.91184383182545	S3_5948279	8.97883916132343	3	12	10
3	5587818	5986770	398953	*	3	PC_38_2.LPC_18_2	8.97240575036612	4.45599408306609	8.74323028345822	S3_5948279	8.97295653149755	3	13	11
3	4708402	5986770	1278369	*	3	PC_32_0.LPC_18_1	8.71679148517489	4.53256379106706	7.62716175925925	S3_5299185	8.71680733957375	3	4	2
3	5587818	5986770	398953	*	3	PC_36_3.LPC_18_3	8.56681688708568	4.63911492584723	8.49640300152159	S3_5948279	8.56734385296726	3	14	12
5	201392688	204525080	3132393	*	5	LPC_18_1.LPC_18_2	8.52162195941417	3.97015152979632	7.73176527794068	S5_204089927	8.24650500410427	4	88	1
3	7969639	12526437	4556799	*	3	PC_34_4	8.46854306525159	3.54338822298115	5.76088498225428	S3_11221357	8.44949399640595	3	87	85
3	5587818	5986770	398953	*	3	PC_32_0.LPC_18_3	8.35693232482344	4.59634383269043	8.05550435063184	S3_5948279	8.35758614504857	3	15	13
3	5587818	5986770	398953	*	3	PC_36_1.LPC_18_2	8.31523795925262	4.72810795813446	7.69338600901236	S3_5948279	8.31579170657489	3	16	14
3	5587818	5986770	398953	*	3	PC_32_0.LPC_18_2	8.20379183786089	4.55384969841708	7.77219560172537	S3_5948279	8.20444996152543	3	17	15
2	189701292	208974595	19273304	*	2	PC_37_3	8.13575790451594	3.96176902834792	7.56616581190855	S2_207032939	8.13657563319791	2	2	1
3	5587818	5986770	398953	*	3	PC_38_5.LPC_18_2	8.09135688880007	4.52959486397895	7.81449847788083	S3_5948279	8.09194870061205	3	18	16
3	6792242	11221357	4429116	*	3	PC_36_2	8.08408865918155	3.5270726938473	6.58831847438262	S3_7969639	7.01923663623046	3	22	20
3	5587818	5986770	398953	*	3	PC_36_1.LPC_18_3	8.06181463880374	4.64153465019458	6.89402940914831	S3_5948279	8.06232582262504	3	19	17
3	5587818	5986770	398953	*	3	PC_38_5.LPC_18_3	7.9494860626503	4.54736467910095	7.1300765736569	S3_5948279	7.95000828932717	3	20	18
3	7969639	10674682	2705044	*	3	LPC_18_3	7.94604199767623	3.39803112428428	4.78942611114422	S3_8542287	7.59449914254861	3	63	61
3	7969639	11221357	3251719	*	3	PE_34_2	7.23430033933255	3.60989664228948	7.01262354224565	S3_8542287	6.97533919141154	3	86	84
1	38871607	45775092	6903486	*	1	PC_32_0	7.18266109338457	3.63905484982756	5.69887865086554	S1_41469829	7.18263951533044	1	1	1
3	4540534	5986770	1446237	*	3	PC_36_2	7.02054966978101	3.5270726938473	6.58831847438262	S3_5578804	6.66601533190197	3	3	1
3	5986770	8542287	2555518	*	3	PC_36_3	6.92815408490907	3.43876655172371	5.56388776399956	S3_7969639	6.50392151598248	3	21	19
3	6792242	11221357	4429116	*	3	PCs	5.93134418736116	3.34900991910271	5.35488971435001	S3_8542287	5.55873063404363	3	23	21
3	6792242	11221357	4429116	*	3	PC_38_5	5.90543186550657	3.67774349517607	5.57925583139667	S3_7969639	5.08072741054511	3	24	22
