## Supplementary File 5 for "An adaptive teosinte *mexicana* introgression modulates phosphatidylcholine levels and is associated with maize flowering time"

	qst_elevation	qst_continent	qst_elevation_mex	qst_elevation_sa
CE_20_3	NA	NA	NA	NA
DG_34_2	0	0	0.0178357301114918	0
DG_36_2	NA	NA	NA	NA
DG_36_3	0.127077774734562	0.00505025659169208	0.293759605576594	3.15552088655254e-09
DG_36_4	0.0406141755766238	0	0.210542383132118	0
LPC_16_0	0	0.00312689768394167	0.00486908429387636	0
LPC_18_0	0.00476282990642879	0.00295724811574747	0	0.00407014715357409
LPC_18_1	8.04473252631758e-10	0.0264501802598452	4.56508656478031e-10	0.0227104462889915
LPC_18_2	0.0124296729262842	0.0443344031670146	0.0497250936673345	0
LPC_18_3	0	0.077411868172331	0.00063610435706292	0.00667937393674984
PC_16_0__9_0_CHO	0.0687137370291471	5.77021718049518e-11	0	0.158036918073479
PC_32_0	0.158257453102111	0	0.305215105650077	0.119984766618514
PC_32_1	0.0403110544305817	0	0.0323616221780749	0.0566540868130118
PC_32_2	0.0653167718920334	5.32060324798249e-10	0	0.123789831251964
PC_33_2	0	0	0.0249476621389266	0
PC_34_1	0	0.00531155361653249	0.10430750329394	0.00149700615374736
PC_34_2	0.0462729819202708	0	0.0521405262796972	0.0501629954758449
PC_34_3	0.00698230058595911	0.02050877790903	0.0140304560338269	0.000867139439318752
PC_34_4	0.0301336650416952	0.0277450095371282	0.0252260424355446	0.0205455378075882
PC_35_1	NA	NA	NA	NA
PC_35_2	0.0862706114162509	1.01984825480809e-09	0.156782179712229	0.0617010786065093
PC_35_3	0	3.51871566135528e-10	2.72811002502938e-10	0
PC36_1	6.30272867059574e-11	8.41576461551238e-05	0.0342622580162296	0.0245887320059513
PC_36_2	0	0.0117093246875398	0.0269169224558586	0.0148972619486151
PC_36_3_A	0	0	0.0222849440636575	0.00601728309272774
PC_36_3_B	0.000861810520943426	0.0348866801159552	0	0
PC_36_4_A	0.0310366823419485	0.0430325467088339	0	0.0757055614231987
PC_36_4_C	0.273699347136123	0	0.48845559656526	0.342850653328745
PC_36_5_A	0.00294660710873075	0.0461135093498099	0.0556428370049576	0
PC_36_5_B	0.356150614681806	0	0.999999999999924	0.479838810608457
PC_37_3	6.08846954812851e-09	0.137762959149947	0.999999999999642	0.0403785717290623
PC_38_2	0.00682272348988891	0.00151884220165234	0	0.0172377190076289
PC_38_3_K	0.0187063902483505	0	0.274079828536537	0
PC_38_5_A	0.075344234637109	0	0.245682356971076	0.0166924892827432
PC_p_34_2__PC_o_34_3	NA	NA	NA	NA
PC_p_36_3__PC_o_36_4	3.08234103890732e-10	0.00769410484290166	0	0
PC_p_36_4__PC_o_36_5	NA	NA	NA	NA
PE_34_2	0.020362053235954	0.0456432080842249	0	0.0855922326448821
SM_d32_1	1.29865725540584e-09	0.0214069127013928	0.123414024908021	0
SM_d36_1	NA	NA	NA	NA
TG_46_0	NA	NA	NA	NA
TG_46_3	NA	NA	NA	NA
TG_48_0	0.00797216641033498	1.11433332365514e-09	0.0113274158816857	9.18755846015158e-11
TG_48_1	0.0669015239903201	0.200863870872505	NA	0.12576204830179
TG_48_2	NA	NA	NA	NA
TG_48_3	NA	NA	NA	NA
TG_50_0	0.461260880973022	0	0.999999999999986	0.530937535015383
TG_50_1	0.00122673226431013	0	0.00636224237335468	0
TG_50_2	0.0254114800696197	0	0	0.0561622596253139
TG_50_3	0.03910028724785	0.00446320367078521	0.0542014558592741	0.027559467901015
TG_50_4	0.0196616441348686	0	0.198886339470783	0
TG_50_5	0.00606696224805585	0.0373567950499655	0.14171715670786	0.0464964698742863
TG_52_0	NA	NA	NA	NA
TG_52_1	0	0.341181572997559	0.999999999858114	0.320881880354162
TG_52_2	0	3.03073696001445e-10	0	0.0123047026685835
TG_52_3	0.00516999010570774	7.61327783361956e-10	0.0328320777486152	0.0242383218152198
TG_52_4	0.088925241319097	1.0705640277085e-08	0.0801356842681487	0.090661131189776
TG_52_5	0.129631750570802	0	0.189530207990563	0.0973870241081337
TG_52_6	0.0451314160315233	0	0.0411917072277416	0.0346735418554637
TG_54_1	NA	NA	NA	NA
TG_54_2	0	1.79223560455099e-08	0.13754313228401	0
TG_54_3	0.000852230175134505	0.00290516682170995	0	0.00917130323649548
TG_54_4	0.01809066178685	0.00192493338116477	0.156779289801625	0.033710587117308
TG_54_5	0.0280962076805027	0	0.0826724414798603	0.0261457949966466
TG_54_6	NA	NA	NA	NA
TG_54_8	NA	NA	NA	NA
TG_56_4	0.0190192446033731	0	0.308551388626404	0
LPCs	0.00729948003559612	0.0703809576420008	0.0401554698265473	4.7265626760169e-10
PCs	0.0227156880273101	0.00257315490335121	0.0090466002127569	0.0246565989347443
PC_LPC	2.33106150457595e-10	0.0353112720431881	0.026185337533928	1.15537184796276e-09
