## Supplementary File 10 for "An adaptive teosinte *mexicana* introgression modulates phosphatidylcholine levels and is associated with maize flowering time"

numinSet	sample	geno	geno-id	group	Run	fullnum	ICP.run	WR.run	ICP.runnum	run.date	SampleWeight	Li7	B11	Na23	Mg26	Al27	P31	S34	K39	Ca44	Fe54	Mn55	Co59	Ni60	Cu63	Zn66	As75	Se78	Rb85	Sr88	Mo98	Cd111
1	RS18-147.5	SNJERO	CIMMYTMA-024936	peru	14	14	1	1	14	00:34:45 Fri 20-Jul-18	76.2	-0.009486722	45.54204424	23.41531077	1649.924967	7.844081779	2271.913107	821.020406	18846.61848	1535.516749	74.87216659	44.12318235	0.012341136	0.031818991	9.410774392	12.91506448	0.067151557	0.031904616	12.29391493	10.31801346	1.25144505	0.006896042
2	RS18-146.1	CPUNTI	CIMMYTMA-018249	peru	13	13	1	1	13	00:30:43 Fri 20-Jul-18	75.6	-0.000319662	76.34667716	23.76525255	1798.033915	12.89241302	1709.338305	1013.683313	18454.26091	3575.600867	91.04653907	68.46864703	0.025028082	0.063380357	7.521704915	14.05798311	0.102454002	0.046971263	10.2632592	21.70072258	2.759310541	0.014398068
3	RS18-142.1	ARROAM	CIMMYTMA-020943	mexico	12	12	1	1	12	00:26:42 Fri 20-Jul-18	82.8	0.046221713	43.50522102	47.96211127	983.0903053	36.13964408	1829.016307	1128.554138	16510.61036	4562.712218	154.5713439	68.47243628	0.038226336	0.064365166	10.98679231	12.30410255	0.455041122	0.049961803	4.522444731	29.15810576	1.540268045	0.069430513
4	RS18-142.4	ARROAM	CIMMYTMA-020943	mexico	10	10	1	1	10	00:18:34 Fri 20-Jul-18	77.5	0.010186884	70.3466907	64.28995456	1747.83448	24.73365494	1632.753736	1355.690172	20815.13801	3449.415049	132.7812669	86.35686283	0.047488381	0.323302964	10.73396157	23.81598698	0.214122038	0.065069463	5.84059336	20.4891541	2.032667082	0.071288626
5	RS18-B73.4	B73	B73	B73	9	9	1	1	9	00:14:32 Fri 20-Jul-18	75.1	0.043207468	129.1824416	28.30780138	1850.377017	33.48285051	1578.959579	1553.702302	16798.40835	5844.983237	133.4480602	65.33485762	0.041252458	0.069154348	10.86999048	20.56825769	0.187049404	0.057435296	3.912541757	26.5737664	1.45622566	0.027853795
7	RS18-146.4	CPUNTI	CIMMYTMA-018249	peru	7	7	1	1	7	00:06:29 Fri 20-Jul-18	76.6	0.013898951	65.23872647	27.2404618	3255.050257	18.02313178	1630.101234	862.5042875	13747.02028	6664.265601	87.83360346	117.4609254	0.036026805	0.110065531	6.829430552	21.31809838	0.113504388	0.07399593	5.34927485	34.72525445	1.523373596	0.013032717
9	RS18-147.4	SNJERO	CIMMYTMA-024936	peru	5	5	1	1	5	23:58:25 Thu 19-Jul-18	75.7	0.039759531	66.75285583	42.06599871	2597.310346	33.53039078	2572.772689	1831.427069	16761.84701	5250.842036	153.091175	155.7074027	0.039231081	0.070700432	19.91721007	16.99554379	0.199676731	0.083344557	5.319800006	42.7212918	2.872787007	0.010932051
11	RS18-B73.5	B73	B73	B73	3	3	1	1	3	23:50:22 Thu 19-Jul-18	80.2	0.013362247	103.9803918	20.66870497	2148.558381	12.43300477	1897.045895	1657.559544	19630.65704	6291.072851	81.23539769	39.99533314	0.030165846	0.067619443	10.33677636	25.98676944	0.084241147	0.048264151	4.476933349	27.94003809	1.323307252	0.006277531
12	RS18-145.3	AZUL	CIMMYTMA-016091	mexico	2	2	1	1	2	23:46:21 Thu 19-Jul-18	75.6	0.004193063	61.30496903	54.82693703	1701.748132	26.30653707	2175.471098	1802.200435	21980.21467	5494.939365	145.4012	107.4766695	0.035902659	0.177799249	7.397309871	11.465324	0.226935728	0.053617391	5.467146794	25.59649492	2.519790608	0.044148898
13	RS18-150.3	CONMOR9	CIMMYTMA-012471	peru	15	15	1	1	15	00:38:46 Fri 20-Jul-18	75.3	0.039353207	105.8566339	52.11183887	2196.934804	36.86793574	1783.158727	1339.489647	13438.08107	7660.94555	185.307354	240.875673	0.055642006	0.070733113	12.94683945	21.78316936	0.394127258	0.068905398	3.187948348	49.04472638	2.00112395	0.013865048
15	RS18-141.4	CACAHU	CIMMYTMA-007571	mexico	17	17	1	1	17	00:46:49 Fri 20-Jul-18	81	0.034609061	47.38643317	72.01699267	1693.592183	29.02878345	2447.110855	1574.418152	17586.85941	5420.316558	151.300589	88.68050059	0.036189843	0.068502023	13.93360876	26.80744222	0.350212565	0.060095107	6.010083662	36.11752644	2.366589301	0.082934803
16	RS18-148.3	GRANAD	CIMMYTMA-012831	peru	18	18	1	1	18	00:50:51 Fri 20-Jul-18	59.3	-0.002846976	48.97956908	42.12457051	994.4555769	12.7962601	2860.436696	846.2433946	23853.47281	3337.126255	98.11866879	89.75119127	0.042296507	0.057070517	9.133387148	24.43740671	0.11346285	0.0900189	10.75371186	24.18315889	1.459996452	0.017282466
17	RS18-142.2	ARROAM	CIMMYTMA-020943	mexico	19	19	1	1	19	00:54:53 Fri 20-Jul-18	75.4	0.173388345	46.83175792	50.265064	2254.472117	31.68418443	2765.815995	1838.221412	21377.06628	10171.3931	138.0730439	81.12917312	0.215374868	0.176363255	11.50377424	120.5867981	0.303541467	0.105989807	7.165828602	23.77030016	3.079374485	0.123593877
19	RS18-B73.3	B73	B73	B73	22	22	1	1	22	01:07:01 Fri 20-Jul-18	76	-0.003901761	94.41332409	23.80068354	2324.16767	13.61582926	1754.501532	1755.302525	18063.14839	5887.351345	90.92731727	40.99484347	0.018699116	0.174083315	11.98327901	21.93150854	0.102537957	0.05634394	4.489956594	28.32419571	1.616963229	0.005090639
21	RS18-147.1	SNJERO	CIMMYTMA-024936	peru	24	24	1	1	24	01:15:04 Fri 20-Jul-18	75.9	0.036638098	52.62581363	33.34967507	2501.383803	17.40354204	2320.492789	1593.269304	15953.68982	5060.392188	98.35910279	71.66290572	0.040350867	0.068840198	8.659229392	37.06949418	0.140732732	0.070910824	7.64700079	31.3823009	2.052798664	0.018223434
22	RS18-149.2	HUANCA	CIMMYTMA-012807	peru	25	25	1	1	25	01:19:06 Fri 20-Jul-18	88.5	0.090142706	66.88001812	60.86976342	1734.029179	19.07669616	1739.071401	1101.653736	20863.83889	8427.835203	98.69860592	72.43150531	0.103530892	0.087313268	6.727523677	77.64836756	0.375664655	0.076626591	4.966050526	39.61778538	1.96171181	0.03020217
23	RS18-147.2	SNJERO	CIMMYTMA-024936	peru	26	26	1	1	26	01:23:08 Fri 20-Jul-18	68.4	0.122840661	67.2751584	89.31181349	1898.646887	36.94528919	2782.09575	1241.001152	21255.36987	10132.41795	121.2655108	74.19792583	0.181051356	0.30602491	14.47668393	102.7643608	0.206138023	0.076821146	11.36765517	21.94770954	1.549299727	0.015124689
26	RS18-145.2	AZUL	CIMMYTMA-016091	mexico	39	39	1	1	39	02:15:32 Fri 20-Jul-18	76.9	0.013484234	101.1845362	54.89294996	2825.84481	19.56726357	2104.742209	2268.159924	19873.32332	4641.622159	118.9853606	95.77026539	0.036823553	0.052188014	8.901307817	20.62385988	0.168469869	0.091159132	8.227016461	31.9433512	1.85642223	0.237122107
28	RS18-143.4	PALOME	CIMMYTMA-002233	mexico	37	37	1	1	37	02:07:29 Fri 20-Jul-18	93.1	0.04345041	36.77165642	35.64451012	2150.942313	21.48249718	2383.179058	1996.191942	19903.68419	7361.204423	141.4760769	154.393126	0.038381761	0.117106989	10.62469022	25.33451501	0.285713608	0.076033939	6.098414627	43.59379633	2.32940401	0.180916602
29	RS18-141.5	CACAHU	CIMMYTMA-007571	mexico	36	36	1	1	36	02:03:28 Fri 20-Jul-18	76.5	0.076420285	50.16344269	63.41808824	1786.967504	32.15430138	2004.091213	3540.10592	18313.24793	5931.913871	206.7777891	94.52349378	0.065553927	0.289956127	10.26749003	62.39753183	0.347501542	0.101150181	5.244983959	30.25592861	3.692064655	0.151647356
30	RS18-146.3	CPUNTI	CIMMYTMA-018249	peru	35	35	1	1	35	01:59:26 Fri 20-Jul-18	78.6	0.020994603	72.02605266	27.33862769	1897.938277	21.28726314	1427.752509	1048.10264	17654.05301	3593.507855	98.25247729	92.72401828	0.024737695	0.05285311	12.6056407	22.03237084	0.111669591	0.055449736	10.86309485	23.41355911	1.571718286	0.014380402
31	RS18-146.5	CPUNTI	CIMMYTMA-018249	peru	34	34	1	1	34	01:55:24 Fri 20-Jul-18	58.2	0.240705507	53.74985265	49.77539648	2260.868332	13.92998408	1690.67682	307.8094473	20376.88757	11697.26289	90.85125341	96.21774154	0.178665974	0.133216807	10.44249453	160.0125559	0.367071366	0.08287034	7.752545158	36.09434648	1.806593895	0.023084501
34	RS18-143.1	PALOME	CIMMYTMA-002233	mexico	30	30	1	1	30	01:39:14 Fri 20-Jul-18	77.2	0.083121362	47.31558579	48.15844971	1576.620813	39.48227268	3282.709113	2656.928985	21023.91352	4288.90446	205.9143327	105.486204	0.102767311	0.127419575	12.33042717	27.24806755	0.409068337	0.091549258	3.170730477	27.1137468	1.723804159	0.065008735
35	RS18-150.1	CONMOR9	CIMMYTMA-012471	peru	29	29	1	1	29	01:35:13 Fri 20-Jul-18	75.4	0.053947953	63.26882554	97.5449195	1848.278713	41.5469145	2510.249779	2493.943478	23020.81375	6298.58684	191.4417899	194.5158898	0.065692164	0.068794299	12.86832988	38.75180976	0.322720883	0.088810283	9.505270153	39.21311422	2.922663268	0.022847751
37	RS18-149.4	HUANCA	CIMMYTMA-012807	peru	42	42	1	1	42	02:27:39 Fri 20-Jul-18	84.7	0.043510315	88.81275533	109.4921417	2865.570875	30.65194941	1721.869246	1229.291347	15082.36246	7530.539301	134.2426163	193.7393153	0.038528946	0.146371091	8.940214037	18.48921655	0.380562095	0.100535586	4.998981086	51.46915853	2.477655744	0.013549997
38	RS18-146.2	CPUNTI	CIMMYTMA-018249	peru	43	43	1	1	43	02:31:41 Fri 20-Jul-18	81.3	0.032135668	84.699264	42.51554493	2103.386348	14.90171631	1747.175278	585.7308757	19013.05999	7887.575009	78.5630389	84.75073908	0.107868724	0.093954335	7.460030421	50.58863308	0.148756842	0.069920015	9.387549299	32.90310315	1.704419728	0.014418624
39	RS18-144.2	CONICO	CIMMYTMA-016018	mexico	44	44	1	1	44	02:35:42 Fri 20-Jul-18	78.3	0.091997106	110.3753321	66.3700858	2330.021234	33.89911267	2311.091003	2138.17044	17655.41112	14183.72297	160.5312111	181.0518818	0.192504932	0.131138296	12.38032421	95.65904973	0.421366778	0.079962959	5.153134573	40.53869856	2.245405853	0.374075739
40	RS18-B73.1	B73	B73	B73	45	45	1	1	45	02:39:44 Fri 20-Jul-18	77.9	0.026790659	222.0908	49.11197611	2017.064463	18.04182666	1671.700975	1303.396233	18788.76345	5874.714615	97.15480798	43.60422224	0.041426563	0.133714446	10.43450473	15.53612594	0.152928293	0.041053165	3.463663308	30.46085664	1.12920427	0.008317349
41	RS18-144.1	CONICO	CIMMYTMA-016018	mexico	46	46	1	1	46	02:43:46 Fri 20-Jul-18	76.9	0.131583225	64.78652059	59.0262282	1339.115223	26.14515581	2641.37165	1812.391794	23406.31371	7149.627586	171.7328244	111.7472703	0.110417352	0.155230134	6.996464706	42.05093259	0.446889661	0.057580148	6.339666564	28.36534326	2.094549782	0.585056406
42	RS18-149.5	HUANCA	CIMMYTMA-012807	peru	47	47	1	1	47	02:47:47 Fri 20-Jul-18	81.4	0.04515986	82.38577655	105.4327529	1438.948103	35.48643322	2306.285366	661.3192589	24955.79888	3415.790149	162.5819175	43.62212159	0.037203181	0.081424419	5.610452988	10.48551576	0.247521275	0.06476443	8.903664374	21.70710016	1.585507983	0.009205318
43	RS18-144.4	CONICO	CIMMYTMA-016018	mexico	48	48	1	1	48	02:51:49 Fri 20-Jul-18	79.1	0.061749839	77.63559915	64.55752632	1748.283674	36.01566813	2458.65185	998.4849111	21353.9153	6352.684674	148.3296062	140.370829	0.054972315	0.092587554	10.24313729	25.98988103	0.405986202	0.069907025	9.135276131	32.0882168	1.652318735	0.198444967
44	RS18-143.2	PALOME	CIMMYTMA-002233	mexico	49	49	1	1	49	02:55:51 Fri 20-Jul-18	80	0.163212866	79.5919411	68.23092846	2047.018785	44.69915488	2822.441463	3173.839931	18074.47992	13022.2826	170.0341237	133.0299251	0.259167459	0.178397331	16.01546863	113.5584859	0.496086993	0.088688089	5.091739512	35.8501863	3.096195099	0.047209375
45	RS18-145.5	AZUL	CIMMYTMA-016091	mexico	50	50	1	1	50	02:59:52 Fri 20-Jul-18	83	0.121058711	114.9300414	79.28465037	2440.962731	37.73914643	2555.472076	2150.218743	20168.25727	13477.4998	126.9077875	122.8858622	0.257423999	0.341494849	10.20331078	132.140075	0.335162373	0.081789169	7.930930098	29.57493254	2.521890194	0.038863301
46	RS18-145.4	AZUL	CIMMYTMA-016091	mexico	52	52	1	1	52	03:08:00 Fri 20-Jul-18	81.6	0.142479544	77.20510216	99.34170191	1408.099735	53.47668244	1951.2423	2130.915538	18593.08912	11532.41085	164.6718751	91.81553114	0.215447626	0.476456509	11.50868554	116.5445329	0.530665618	0.078734733	3.914909975	13.21216033	2.616102969	0.294426964
47	RS18-150.2	CONMOR9	CIMMYTMA-012471	peru	53	53	1	1	53	03:12:02 Fri 20-Jul-18	78.9	0.086376812	78.54760769	79.85087155	1652.043779	42.55583782	2658.993333	1366.849113	22735.5509	6563.026092	169.0887617	222.8054741	0.068994619	0.100767256	6.080999472	58.90243117	0.679046409	0.066185153	6.528869924	38.80692111	2.269957491	0.04302208
48	RS18-141.3	CACAHU	CIMMYTMA-007571	mexico	54	54	1	1	54	03:16:03 Fri 20-Jul-18	75.8	0.031081426	62.53198054	71.14872179	2516.35958	29.14328849	1737.512608	2467.657775	18376.43953	6538.989729	127.8558074	40.1246677	0.0289503	0.128325723	14.17930259	25.25322595	0.299148945	0.065220198	5.979588726	40.86941418	3.544947491	0.275173501
49	RS18-B73.2	B73	B73	B73	67	67	1	1	67	04:08:28 Fri 20-Jul-18	77.9	0.015977277	160.6667373	30.58744065	1889.800395	17.05177088	1664.213717	1308.326844	19022.70187	4493.812524	103.5599255	33.21267618	0.02090839	0.073223194	12.31258817	20.08302597	0.118793786	0.044498824	5.20635716	21.13745232	1.27626985	0.005646421
50	RS18-144.5	CONICO	CIMMYTMA-016018	mexico	66	66	1	1	66	04:04:26 Fri 20-Jul-18	75.1	0.035511467	93.77183086	59.78052045	1957.162071	16.81589457	2183.273856	1788.59229	18206.72831	4244.34305	128.2196832	115.7693538	0.030584386	0.087744581	8.567746255	23.16261602	0.253573116	0.095042161	7.334180443	27.21634725	1.557533586	0.084771348
51	RS18-142.3	ARROAM	CIMMYTMA-020943	mexico	65	65	1	1	65	04:00:24 Fri 20-Jul-18	80.3	0.076792394	71.53959333	80.70420629	2436.805725	27.22434359	1947.149283	1840.864677	13718.2475	8787.787816	165.99411	37.56425634	0.106353688	0.205469875	12.49069992	60.08370578	0.354977663	0.083289451	4.167883401	36.88185685	2.25537386	0.119040746
52	RS18-B73.8	B73	B73	B73	64	64	1	1	64	03:56:23 Fri 20-Jul-18	87.6	0.008207675	103.5129392	29.05531977	2258.388217	11.01798908	1457.144928	892.8492077	17339.7986	4687.575005	66.44418102	40.6127172	0.022995805	0.089236139	10.33288755	20.58888544	0.102597384	0.044820926	8.078731684	21.96257121	0.974899178	0.007675366
53	RS18-145.1	AZUL	CIMMYTMA-016091	mexico	63	63	1	1	63	03:52:21 Fri 20-Jul-18	71.1	0.034168382	93.50900928	48.90999556	2119.828065	30.43714022	2154.819643	1697.098287	18134.95514	6515.854644	172.2530053	137.6379467	0.059868339	0.080784521	10.36452605	24.40179848	0.395568262	0.095910271	5.299231077	27.38099247	2.399200105	0.635297003
54	RS18-150.5	CONMOR9	CIMMYTMA-012471	peru	62	62	1	1	62	03:48:19 Fri 20-Jul-18	80.4	0.068949475	94.56644159	59.00418254	1471.147471	38.67559238	2009.169525	1296.883112	17325.21037	6775.006495	140.1299373	144.6423683	0.053114053	0.134985647	8.60229503	29.84072071	0.551035299	0.039271166	3.52601917	38.00411542	2.20012279	0.03314387
55	RS18-147.3	SNJERO	CIMMYTMA-024936	peru	60	60	1	1	60	03:40:13 Fri 20-Jul-18	79.4	0.048175771	64.34500654	55.93137327	1960.128371	15.04883123	2531.401535	863.9688923	23186.96672	4784.818141	99.25589268	65.99343155	0.097621601	0.198403056	8.08755395	37.39520629	0.215093197	0.037003328	10.79907985	20.49757617	1.396597029	0.015360235
56	RS18-B73.10	B73	B73	B73	59	59	1	1	59	03:36:11 Fri 20-Jul-18	81	0.013126202	150.5118845	28.09144589	1795.786171	21.05202339	1486.911633	1606.948733	15011.72709	5507.293319	98.33969853	53.10046625	0.031922349	0.059571874	11.55092103	18.52582426	0.136403349	0.054459858	3.588013761	24.78512812	1.80594368	0.012880157
57	RS18-148.2	GRANAD	CIMMYTMA-012831	peru	58	58	1	1	58	03:32:10 Fri 20-Jul-18	85.7	0.018276039	77.08037936	52.20629831	1821.987817	20.03846325	3102.680705	1782.967301	20180.50852	5889.716184	112.7235241	135.7548025	0.039503906	0.082029457	6.770431554	12.82367099	0.41840385	0.06851523	6.249396456	41.70450989	1.416065424	0.051867202
58	RS18-148.4	GRANAD	CIMMYTMA-012831	peru	57	57	1	1	57	03:28:08 Fri 20-Jul-18	92.2	0.061086563	101.8695752	99.25990454	1562.775248	24.67438931	2485.168193	1884.719981	26986.87181	5135.068571	128.6020675	128.7709726	0.053857314	0.075790957	8.392155062	28.70219103	0.462090189	0.094400476	6.756629212	28.35312213	2.673718937	0.045030407
59	RS18-141.1	CACAHU	CIMMYTMA-007571	mexico	56	56	1	1	56	03:24:07 Fri 20-Jul-18	77.3	0.030712628	77.6403584	55.51932646	1045.094587	25.82026937	2146.068565	2454.027042	19052.95944	5973.262504	141.2610114	87.24358854	0.038478751	0.085641303	8.891433602	26.77317775	0.359128119	0.082033724	5.08849582	33.45349809	1.96694647	0.119625061
60	RS18-150.4	CONMOR9	CIMMYTMA-012471	peru	55	55	1	1	55	03:20:05 Fri 20-Jul-18	76.2	0.031969607	137.8120936	75.54509675	2205.351394	28.103927	2268.215284	2020.637948	16139.30536	7263.785533	160.5055375	317.2000431	0.062816488	0.09686474	13.95495776	24.89625798	0.404041309	0.090529107	4.403622804	46.09538004	2.892743553	0.047570244
61	RS18-148.1	GRANAD	CIMMYTMA-012831	peru	68	68	1	1	68	04:12:29 Fri 20-Jul-18	80.6	-0.003377111	56.24718986	28.76687002	1619.23187	10.28028603	2212.466781	1159.178955	19260.23293	3904.340075	83.35455628	95.74867334	0.024229736	0.079059956	6.46786685	10.89346126	0.347912322	0.385771024	7.52465065	25.53684777	1.19480439	0.051213683
62	RS18-141.2	CACAHU	CIMMYTMA-007571	mexico	69	69	1	1	69	04:16:31 Fri 20-Jul-18	79.6	0.006568927	33.53198862	30.37286981	1858.373577	14.86868739	2265.795523	1363.540843	17937.07612	3422.903293	118.7860853	60.73253878	0.023988418	0.244775227	14.77475141	12.97384819	0.15322769	0.069936403	7.257540995	23.71297186	1.561104028	0.049355536
63	RS18-142.5	ARROAM	CIMMYTMA-020943	mexico	70	70	1	1	70	04:20:32 Fri 20-Jul-18	81.8	0.035323262	26.82355968	53.18929524	1311.436893	29.93768643	1793.798111	1240.490021	13773.4843	2075.505805	149.1705982	45.75821292	0.03047949	0.163061863	7.806148879	11.66977067	0.249169858	0.056895346	4.852065192	7.893387403	1.631791633	0.175885752
64	RS18-143.5	PALOME	CIMMYTMA-002233	mexico	72	72	1	1	72	04:28:39 Fri 20-Jul-18	77.9	0.053147298	91.10089348	40.67230663	2423.445938	32.20974052	2046.463562	2655.470461	17937.04426	7098.566209	254.9861358	131.1949627	0.054001166	0.350039687	17.44010387	22.16626733	0.322143493	0.092861617	6.496020965	42.20833965	4.595723513	0.459990492
65	RS18-148.5	GRANAD	CIMMYTMA-012831	peru	73	73	1	1	73	04:32:40 Fri 20-Jul-18	77.9	0.009022688	52.6337753	59.20938852	1299.226345	19.11613916	2212.008323	693.9616316	13405.33515	1680.824969	83.23883646	43.92133655	0.039910926	0.096276022	5.784931135	8.362016766	0.181880738	0.08509121	8.34202968	7.981064175	1.174388227	0.008473009
66	RS18-B73.6	B73	B73	B73	74	74	1	1	74	04:36:41 Fri 20-Jul-18	78.5	-0.005261992	84.89194177	15.96472156	2422.997016	10.69722683	1511.832128	1441.857273	17261.00143	5319.035273	70.2369974	40.71636644	0.015054829	0.056128118	10.29602904	19.65148672	0.09896935	0.044462798	6.207401226	26.53367275	1.247393027	0.007131151
67	RS18-144.3	CONICO	CIMMYTMA-016018	mexico	75	75	1	1	75	04:40:43 Fri 20-Jul-18	89.8	0.088439573	83.03786846	79.69231254	1728.483902	48.62615748	1943.96956	1689.849866	16656.87857	4393.008341	199.50892	85.19697455	0.103440497	0.121485988	8.324145849	28.87522243	0.390791821	0.090081517	4.756720811	22.86437884	2.668053456	0.284193142
68	RS18-B73.9	B73	B73	B73	76	76	1	1	76	04:44:44 Fri 20-Jul-18	76.4	-0.009224175	68.635753	17.68412701	2195.558657	9.29800165	1393.092944	445.4998166	14937.29907	3642.32092	58.27598162	33.46942707	0.011713219	0.101925487	7.720054824	17.34618683	0.064516906	0.03863266	5.101848313	19.79770847	0.888946476	0.006475121
69	RS18-143.3	PALOME	CIMMYTMA-002233	mexico	77	77	1	1	77	04:48:46 Fri 20-Jul-18	80.5	0.026480315	33.93197323	67.99972638	2094.017948	23.92115468	2750.526404	2066.357193	23689.47541	2302.263098	116.0083271	60.91573429	0.031629244	0.112466439	10.59066422	21.34022044	0.22576779	0.076285557	9.29743063	11.48060836	2.045679534	0.039549779
70	RS18-B73.7	B73	B73	B73	78	78	1	1	78	04:52:47 Fri 20-Jul-18	88.1	0.01254561	70.87106274	13.88659493	1631.832182	16.17515881	1657.238222	2266.908565	17000.12502	6373.514929	88.53349431	58.37032169	0.018058536	0.079531849	10.12000606	18.47833825	0.143967847	0.052147486	2.497642291	32.28373269	1.812909914	0.00896494
71	RS18-149.3	HUANCA	CIMMYTMA-012807	peru	79	79	1	1	79	04:56:49 Fri 20-Jul-18	77.3	-0.00986851	127.0290121	61.6761194	1333.964283	11.5676038	1601.21856	1398.830977	21185.27105	3417.704236	85.66871356	70.69711897	0.030893169	0.150552153	7.831169314	13.9450367	0.119855345	0.078391973	10.57628913	23.03410952	3.304804972	0.015984817
